# Host-microbiota interactions contributing to the heterogeneous tumor microenvironment in colorectal cancer

**DOI:** 10.1101/2023.07.17.549261

**Authors:** Xiaoyi Li, Dingfeng Wu, Qiuyu Li, Jinglan Gu, Wenxing Gao, Xinyue Zhu, Wenjing Yin, Ruixin Zhu, Lixin Zhu, Na Jiao

**Affiliations:** Department of Nephrology, Children's Hospital, Zhejiang University School of Medicine, National Clinical Research Center for Child Health, Hangzhou 310058, Zhejiang, P.R. China.; The Shanghai Tenth People's Hospital, School of Life Sciences and Technology, Tongji University, Shanghai 200072, P. R. China.; Department of Colorectal Surgery, Guangdong Institute of Gastroenterology, Guangdong Provincial Key Laboratory of Colorectal and Pelvic Floor Diseases, The Sixth Affiliated Hospital, Sun Yat-sen University, Guangzhou 510655, P.R. China.

**Keywords:** Colorectal cancer, Transcriptomic, Microbiome, Host-microbiota interactions, Ferroptosis

## Abstract

**Background:** Colorectal cancer (CRC) is a highly heterogeneous cancer with four consensus molecular subtypes (CMSs) characterized by distinct tumor microenvironment (TME). We aimed to depict the characteristics of host-microbiota interactions and their contributions to TME in each CMS.

**Methods:** Host transcriptome and intratumoral microbiome profiles of 594 CRC samples were derived from RNA-Seq data from TCGA. Differential host genes and microbes among CMSs were identified. Immune microenvironments were assessed by CIBERSORTx and ESTIMATE and microbial co-abundance analyses were performed by FastSpar. Host-microbiota associations were evaluated by LASSO penalized regression in each CMS.

**Results:** Along with distinct host gene signatures, including ferroptosis-related genes and immune microenvironments, 293, 153, 66 and 109 intratumoral differential microbial genera were identified within each of the four CMSs, respectively. Furthermore, the host-microbiota interactions contributed to distinct TME in each CMS, represented by 829, 1,270, 634 and 1,882 robust gene-microbe associations, respectively. The TME in CMS1 was featured with inflammation-related HSF1 activation and interactions between genes of endothelin pathway and *Flammeovirga*. Integrins-related genes positively correlated with *Sutterella* in CMS2 while CMS3 displayed microbial associations with biosynthetic and metabolic pathways. Genes in collagens biosynthesis positively correlated with *Sutterella*, contributing to homeostasis disturbance in CMS4. Besides, ferroptosis dysregulation was more remarkable in immune-high subtypes, which might partly result from the colonization of tissue microbes.

**Conclusions:** We systematically profiled the landscapes of TME, of each CMS in CRC, encompassing host genes, intratumoral microbiome and their interactions, which could illuminate novel mechanisms for the heterogeneity in CRC and potential therapeutic targets.
