## Supplementary material for "Host-microbiota interactions contributing to the heterogeneous tumor microenvironment in colorectal cancer": Supplemetary Table1

### Sheet: Table S1
Supplementary Table S1: The distribution of CMS cohorts by clinical characteristics
	CMS1, No. (%)	CMS2, No. (%)	CMS3, No. (%)	CMS4, No. (%)	Mixed-CMS, No. (%)
Total	76	222	79	143	74
Gender(χ2 Test p=0.727)
Female	40(52.6%)	97(43.7%)	36(45.6%)	65(45.5%)	36(48.6%)
Male	36(51.4%)	125(56.3%)	43(54.4%)	78(54.5%)	38(51.4%)
Age(years)(χ2 Test p=0.059)
<50	9(11.8%)	29(13.1%)	12(15.2%)	19(13.3%)	10(13.5%)
50-70	45(59.2%)	90(40.5%)	33(41.8%)	49(34.3%)	27(36.5%)
>70	22(29.0%)	103(46.4%)	34(43.0%)	75(52.4%)	37(50.0%)
Mean(SD*) age (year)	70.9(14.4)	65.8(12.3)	66.0(13.1)	64.3(12.1)	65.3(12.0)
Location(χ2 Test p=1.745E-11)
Left-sided†	10(13.1%)	139(62.6%)	35(44.3%)	76(53.1%)	26(35.1%)
Right-sided‡	49(64.5%)	39(17.6%)	33(41.8%)	32(22.4%)	27(36.5%)
Transverse colon	4(5.3%)	6(2.7%)	4(5.1%)	4(2.8%)	2(2.7%)
Unavailable	13(17.1%)	38(17.1%)	7(8.8%)	31(21.7%)	19(25.7%)
Tumor(T) Stage(χ2 Test p=9.203E-4)
Tis	0(0.0%)	0(0.0%)	1(1.3%)	0(0.0%)	0(0.0%)
T1	2(2.6%)	12(5.4%)	5(6.3%)	1(0.70%)	0(0.0%)
T2	13(17.1%)	46(20.7%)	19(24.0%)	12(8.4%)	14(18.9%)
T3	56(73.7%)	147(66.2%)	48(60.8%)	106(74.1%)	47(63.5%)
T4	5(6.6%)	17(7.7%)	6(7.6%)	22(15.4%)	13(17.6%)
Unavailable	0(0.0%)	0(0.0%)	0(0.0%)	2(1.4%)	0(0.0%)
Node(N) Stage(χ2 Test p=2.147E-05)
N0	55(72.4%)	128(57.6%)	59(74.7%)	57(39.8%)	35(47.3%)
N1	10(13.1%)	61(27.5%)	10(12.7%)	42(29.4%)	22(29.7%)
N2	11(14.5%)	33(14.9%)	10(12.6%)	41(28.7%)	16(21.6%)
Unavailable	0(0.0%)	0(0.0%)	0(0.0%)	3(2.1%)	1(1.4%)
Metasis(M) Stage(χ2 Test p=0.018)
M0	65(85.5%)	159(71.6%)	65(82.3%)	99(69.2%)	50(67.6%)
M1	5(6.6%)	39(17.6%)	3(3.8%)	24(16.8%)	13(17.5%)
Unavailable	6(7.9%)	24(10.8%)	11(13.9%)	20(14.0%)	11(14.9%)
Stage(χ2 Test p=4.637E-05)
I	13(17.1%)	45(20.3%)	23(29.1%)	10(7.0%)	12(16.2%)
II	40(52.6%)	71(32.0%)	34(43.0%)	45(31.5%)	23(31.1%)
III	16(21.1%)	62(27.9%)	17(21.5%)	56(39.1%)	25(33.8%)
IV	5(6.6%)	39(17.6%)	4(5.1%)	26(18.2%)	13(17.6%)
Unavailable	2(2.6%)	5(2.2%)	1(1.3%)	6(4.2%)	1(1.3%)
*SD: standard deviation
† Left-sided: including descending colon, splenic flexure, sigmoid colon, rectosigmoid junction, rectum
‡ Right-sided: including ascending colon, hepatic flexure, cecum
